# A multiplexed, automated evolution pipeline enables scalable discovery and characterization of biosensors

**DOI:** 10.1101/2020.05.29.117960

**Authors:** Brent Townshend, Joy Xiang, Gabriel Manzanarez, Eric Hayden, Christina Smolke

## Abstract

Biosensors are key components in engineered biological systems, providing a means of measuring and acting upon the large biochemical space in living cells. However, generating small molecule sensing elements and integrating them into *in vivo* biosensors have been challenging. Using aptamer-coupled ribozyme libraries and a novel ribozyme regeneration method, we developed *de novo* rapid *in vitro* evolution of RNA biosensors (DRIVER) that enables multiplexed discovery of biosensors. With DRIVER and high-throughput characterization (CleaveSeq) fully automated on liquid-handling systems, we identified and validated biosensors against six small molecules, including five for which no aptamers were previously found. DRIVER-evolved biosensors were applied directly to regulate gene expression in yeast, displaying activation ratios up to 33-fold. DRIVER biosensors were also applied in detecting metabolite production from a multi-enzyme biosynthetic pathway. This work demonstrates DRIVER as a scalable pipeline for engineering *de novo* biosensors with wide-ranging applications in biomanufacturing, diagnostics, therapeutics, and synthetic biology.
