## Supplemental Datasets for "A multiplexed, automated evolution pipeline enables scalable discovery and characterization of biosensors": SI Dataset 1 - Ligands.xlsx

### Sheet: Ligands
ID	Ligand	Full Name	Class	Source	Product	Solvent	Solubilization pH
8001	Metformin	Metformin Hydrochloride	Small Molecule Drug	MP Biomedicals	151691	Water	7
8002	Lisinopril	Lisinopril Dihydrate	Small Molecule Drug	TCI	L0220	Water	7
8003	Metoprolol	Metoprolol Tartrate	Small Molecule Drug	TCI	M2555	Water	7
8004	Ribavirin	Ribavirin	Small Molecule Drug	TCI	R0077	Water	7
8005	Isoniazid	Isonicotinic acid hydrazide	Small Molecule Drug	Acros	122600050	Water	7
8006	Acetaminophen	4-Acetamidophenol	Small Molecule Drug	Acros	102330050	Water	7
8007	Fluoxetine	Fluoxteine Hydrochloride	Small Molecule Drug	TCI	F0750	Water	7
8008	Atenolol	Atenolol	Small Molecule Drug	Acros	449550010	Water	7
8009	Ranitidine	Ranitidine Hydrochloride	Small Molecule Drug	TCI	R0073	Water	7
8010	Gabapentin	Gabapentin	Small Molecule Drug	Acros	458020010	Water	7
8011	Oxypurinol	4,6-Dihydroxy-1H-pyrazolo[3,4-d]pyrimidine	Small Molecule Drug	Alfa Aesar	L07160	Water	7
8012	Aciclovir	Aciclovir	Small Molecule Drug	TCI	A1915	Water	7
8013	Diltiazem	(+)-cis-Diltiazem Hydrochloride	Small Molecule Drug	TCI	D3662	Water	7
8014	Clonidine	2-(2,6-Dichloroanilino)-2’-Imidazoline Hydrochloride	Small Molecule Drug	TCI	D1353	Water	7
8015	Lenalidomide	Lenalidomide	Small Molecule Drug	Ark Pharm	AK-47482	Water	7
8016	Oseltamivir	Oseltamivir phosphate	Small Molecule Drug	Acros	461170010	Water	7
8017	Allopurinol	Allopurinol	Small Molecule Drug	TCI	A0907	Water	7
8018	Sotalol	Sotalol hydrochloride	Small Molecule Drug	Alfa Aesar	J63772	Water	7
8019	Famotidine	Famotidine	Small Molecule Drug	Alfa Aesar	J63165	Water	7
8020	Littorine	Littorine	Alkaloid, Plant Metabolite	Toronto Research Chemicals	L469230	Water	7
8021	Loxoribine	Loxoribine	Small Molecule Drug	Adipogen	AG-CR1-3584-M025	DMSO	n/a
8022	Resiquimod	Resiquimod	Small Molecule Drug	ApexBio	B1054	DMSO	n/a
8023	Imiquimod	Imiquimod	Small Molecule Drug	EMD Millipore	401020-250MG	DMSO	n/a
8024	TL8-506	TL8-506	Small Molecule Drug	Inivogen	tlrl-tl8506	Water	7
8025	CL264	CL264	Small Molecule Drug	Inivogen	tlrl-c264e	Water	7
8026	Gardiquimod	Gardiquimod	Small Molecule Drug	Adipogen	AG-CR1-3583-M025	Water	7
8027	Beta-alanine	beta-Alanine	Beta-Amino Acid	Sigma	146064-25G	Water	7
8028	Glyoxylate	Glyoxylic acid monohydrate	Bacterial, Fungal, Plant Metabolite	Sigma	G10601-25G	Water	7
8029	Methotrexate	Methotrexate	Small Molecule Drug	Sigma	M9929-25MG	Water	7
8030	Pantoprazole	Pantoprazole Sulfide	Small Molecule Drug	TCI	P2066	Water	7
8031	Oxcarbazepine	Oxcarbazepine	Small Molecule Drug	TCI	O0363	Water	7
8032	Atorvastatin	Atorvastatin Calcium Salt Trihydrate	Small Molecule Drug	TCI	A2476	Water	7
8033	Theophylline		Alkaloid, Plant Metabolite			Water	7
8035	Acetyl-CoA		Alkaloid, Plant Metabolite			Water	7
8036	S-Reticuline		Alkaloid, Plant Metabolite			1mM MES Buffer	6
8037	R-Reticuline		Alkaloid, Plant Metabolite	Toronto Research Chemicals		1mM MES Buffer	6
8038	Noscapine	(S,R)-Noscapine	Alkaloid, Plant Metabolite	Sigma	363960-5G	1mM HCl	4.5
8038	Noscapine	Noscapine Hydrochloride Hydrate	Alkaloid, Plant Metabolite	TCI	N0963	1mM HCl	4.5
8039	Salutaridine		Alkaloid, Plant Metabolite			1mM HCl	5
8040	Glutamine		Alpha-Amino Acid			Water	7
8041	GA4	Gibberellin A4	Plant Hormone	Sigma	G7276-5MG	1mM NaOH	11
8042	Trans-Zeatin	trans-Zeatin	Plant Hormone	TCI	Z0012	Water	7
8043	NAD+		Co-Factor			10mM Tris Buffer	8
8044	NADH		Co-Factor			10mM Tris Buffer	8
8045	NADP+		Co-Factor			10mM Tris Buffer	8
8046	NADPH		Co-Factor			10mM Tris Buffer	8
8047	GSH	L-Glutathione	Antioxidant			Water	7

### Sheet: S1
Ligand	Selection Rounds	Concentration
		mM
Theophylline	All	7.5

### Sheet: S2
Ligand	Mixture #	Selection Rounds	Concentration	Notes
			µM
Acetyl-CoA	T2	All	100	Selections against mixtures T2 and T5 were merged into a single well at round 62
Trans-Zeatin	T5	All	100
S-Reticuline	T3	1-61	100	S-Reticuline was removed from the selection at round 62 following identification of a sensor to it.
R-Reticuline	T3	All	100
Noscapine	T3	All	100
Salutaridine	T3	All	100
GA4	T4	All	100
GSH (L-Glutathione)	T6	All	100
NADH	T6	All	100
NADPH	T6	All	100
NAD+	T6	47-End	100	NAD+ and NADP+ were added to mixture 6 from rounds 47 on; The round 47 library started with a mixture of the round 46 product and the round 10 pre-selection library in case any aptamers for NAD+ or NADP+ had already been filtered out of round 46.
NADP+	T6	47-End	100

### Sheet: S3
Ligand	Mixture #	Selection Rounds	Concentration	Notes
			µM
Metformin	T1	1-34	100
		35-114	400
Lisinopril	T1	1-34	100
		35-114	74
Metoprolol	T1	1-34	100
		35-114	10
Ribavirin	T1	1-34	100
		35-114	10
Isoniazid	T1	1-34	100
		35-114	51
Acetaminophen	T1	1-34	100
		35-114	165.4
Fluoxetine	T1	1-34	100
		35-114	10
Atenolol	T1	1-34	100
		35-114	10
Ranitidine	T1	1-34	100
		35-114	10
Gabapentin	T1	1-34	100
		35-114	58.4
Oxypurinol	T1	1-34	50
		35-114	20
Aciclovir	T1	1-34	50
		35-114	22.2
Diltiazem	T1	All	10
Clonidine	T1	All	10
Lenalidomide	T1	All	10
Oseltamivir	T1	All	10
Allopurinol	T1	All	50
Sotalol	T1	All	50
Famotidine	T1	All	50
Mmethotrexate	T1	All	2.5
Pantoprazole	T1	All	2.5
Oxcarbazepine	T1	All	2.5
Atorvastatin	T1	All	2.5
Littorine	T1	35-114	95.9
Loxoribine	T1	35-114	500
Resiquimod	T1	35-114	14.3
Imiquimod	T1	35-114	10.4
TL8-506	T1	35-114	30.2
CL264	T1	35-114	24.2
Gardiquimod	T1	35-114	20
Beta-alanine	T1	35-114	10
Glyoxylate	T1	35-114	10
NAD+	T2	All	100
NADH	T2	All	100
NADP+	T2	All	100
NADPH	T2	All	100
GSH (L-Glutathione)	T2	All	100
S-Reticuline	T3	1-54	1
		55-118	0
		119-198	0.1
R-Reticuline	T3	1-54	1
Noscapine	T3	1-90	100
		91-118	1
		119-198	20
Salutaridine	T3	All	100
Glutamine	T3	All	5000
GA4	T2, T4	All	100	GA4 was moved from T4 to T2 at round 90 and the T2 & T4 libraries merged.
Trans-Zeatin	T2, T3, T4	1-150	100	Trans-Zeatin was moved from T4 to T2 at round 55 and then to T3 at round 91. Appropriate libraries were merged.
		151-198	5
Acetyl-CoA	T2, T3, T4	All	100	Acetyl-CoA was moved from T4 to T2 at round 55 and then to T3 at round 91. Appropriate libraries were merged.

### Sheet: S4
Ligand	Selection Rounds	Concentration	Notes
		µM
Metformin	All	10
Lisinopril	All	10
Metoprolol	All	10
Ribavirin	All	10
Isoniazid	All	10
Acetaminophen	All	10
Fluoxetine	All	10
Atenolol	All	10
Ranitidine	All	10
Gabapentin	All	10
Oxypurinol	All	10
Aciclovir	All	10
Diltiazem	All	10
Clonidine	All	10
Lenalidomide	All	10
Oseltamivir	All	10
Allopurinol	All	10
Sotalol	All	10
Famotidine	All	10
Mmethotrexate	All	2.5
Pantoprazole	All	2.5
Oxcarbazepine	All	2.5
Atorvastatin	All	2.5
Littorine	All	10
Loxoribine	All	10
Resiquimod	All	10
Imiquimod	1-261	10
	262-267	1
	268-294	0.2
TL8-506	All	10
CL264	All	10
Gardiquimod	1-102	10
	103-132	0.5
	133-189	0.1
	190-261	0.01
	262-267	0.1
	268-294	0.05
Beta-alanine	All	10
Glyoxylate	All	10
