## Supplemental Datasets for "A multiplexed, automated evolution pipeline enables scalable discovery and characterization of biosensors": SI Dataset 2 - Sequences.xlsx

### Sheet: Sheet1
ID #	Name	Description	Sequence
	W	Ribozyme prefix "W"	AAACAAACAAA
	Z	Ribozyme prefix "Z"	ACAAAACAAAAC
	A	Ribozyme prefix "A"	CTTTTCCGTATATCTCGCCAG
	X	Ribozyme suffix	AAAAAGAAAAATAAAAA
BT88p	T7	T7 RNA Polymerase promoter	AATTTAATACGACTCACTATA GGG
BT575p	Uncleaved Stop	RT Primer used for uncleaved selection; PCR reverse primer; qPCR reverse primer	TTTTTATTTTTCTTTTT GCTGT TTC GTCC
BT1305p	Asplint	RT primer/splint for A prefix addition	/5PHOS/G ACAGC CTGGCGAGATATACGGAAAAG AG GCUGT C ACCGGA TCCGGT CTGATGA GUCC TTTCTTTTT GCTGT TTC GTCC
BT1316p	Wsplint	RT primer/splint for W prefix addition	/5PHOS/G ACAGC TTTGTTTGTTTCCC AA GCUGT C ACCGGA TCCGGT CTGATGA GUCC TTTCTTTTT GCTGT TTC GTCC
BT1508p	Zsplint	RT primer/splint for Z prefix addition	/5PHOS/G ACAGC GTTTTGTTTTGT CCC AC GCUGT C ACCGGA TCCGGT CTGATGA GUCC TTTCTTTTT GCTGT TTC GTCC
BT29p	T7A Primer	PCR forward primer for A prefix; qPCR forward primer for A prefix	AATTTAATACGACTCACTATAGGGCTTTTCCGTATATCTCGCCAG
BT1285p	T7W Primer	PCR forward primer for W prefix	AATTTAATACGACTCACTATAGGG AAACAAACAAA GCTG
BT1510p	T7Z Primer	PCR forward primer for Z prefix	AATTTAATACGACTCACTATAGGG ACAAAACAAAAC GC
BT1530	W qPCR primer	qPCR forward primer for W prefix	CTATA GGG AAACAAACAAA GCTG
BT1532	Z qPCR primer	qPCR reverse primer for W prefix	CTATA GGG ACAAAACAAAAC GC
BT1180p	qPCR reference	qPCR reference	ATTGCGAGGGTGAGAATGAGG CTACACCCGACACGGTGGCGTGTTCTCTGAGGAATGCTCTTGGAGGTG GGTCTACTATCTCAAGCCGTA
BT1178	qPCR reffwd	qPCR reference forward primer	ATTGCGAGGGTGAGAATGAGG
BT1179	qPCR refrev	qPCR reference reverse primer	TACGGCTTGAGATAGTAGACC
BT1440	A_R6R30a_X-RC	NGS reference	CC TTTTCTTTTT GCTGT TTC GTCC TCGGCATAGC CAGAGGTTTA TCATTGACAC GGAC TCATCAG ACCGGA AACGCA TCCGGT GACAGC CTGGCGAGATATACGGAAAAG AG GC
BT1442	W_R6R30c_X-RC	NGS reference	CC TTTTCTTTTT GCTGT TTC GTCC TCGGCATAGC GTATCACCGA TCATTGACAC GGAC TCATCAG ACCGGA AAGTCA TCCGGT GACAGC TTTGTTTGTTT CCC AA GC
BT1512	Z_R6R30d_X-RC	NGS reference	CC TTTTCTTTTT GCTGT TTC GTCC TCGGCATAGC TCACCGGAAGTCATTGACAC GGAC TCATCAG ACCGGA AAGTCA TCCGGT GACAGC GTTTTGTTTTGT CCC AC GC
BT1727	A_R60R5a_X-RC	NGS reference	CC TTTCTTTTT GCTGT TTC GTCC AGCTA GGAC TCATCAG ACCGGA TCTGTACGCCTAGGTGGCTA ACGACTGTCG ATCGCACATGACGTTGCAAATGTAAGTTCT TCCGGT GACAGC CTGGCGAGATATACGGAAAAG AG GC
BT1728	W_R60R5b_X-RC	NGS reference	CC TTTCTTTTT GCTGT TTC GTCC AGCTA GGAC TCATCAG ACCGGA TCTGTACGCCTAGGTGGCTA GAACCGGCTT ATCGCACATGACGTTGCAAATGTAAGTTCT TCCGGT GACAGC TTTGTTTGTTT CCC AA GC
BT1729	Z_R60R5c_X-RC	NGS reference	CC TTTCTTTTT GCTGT TTC GTCC AGCTA GGAC TCATCAG ACCGGA TCTGTACGCCTAGGTGGCTA TCTCGCAGGA ATCGCACATGACGTTGCAAATGTAAGTTCT TCCGGT GACAGC GTTTTGTTTTGT CCC AC GC
BT1730	A_R7R4a_X-RC	NGS reference	CC TTTCTTTTT GCTGT TTC GTCC TACC GGAC TCATCAG ACCGGA CAGACAA TCCGGT GACAGC CTGGCGAGATATACGGAAAAG AG GC
BT1731	W_R7R4b_X-RC	NGS reference	CC TTTCTTTTT GCTGT TTC GTCC TACC GGAC TCATCAG ACCGGA AAAGCCA TCCGGT GACAGC TTTGTTTGTTT CCC AA GC
BT1732	Z_R7R4c_X-RC	NGS reference	CC TTTCTTTTT GCTGT TTC GTCC TACC GGAC TCATCAG ACCGGA CGAAAAC TCCGGT GACAGC GTTTTGTTTTGT CCC AC GC
BT1733	A_R35R6a_X-RC	NGS reference	CC TTTCTTTTT GCTGT TTC GTCC AACGTA GGAC TCATCAG ACCGGA TCGGCATAGC ACATAGCCGAGTTCG TCATTGACAC TCCGGT GACAGC CTGGCGAGATATACGGAAAAG AG GC
BT1734	W_R35R6b_X-RC	NGS reference	CC TTTCTTTTT GCTGT TTC GTCC ACGTAA GGAC TCATCAG ACCGGA TCGGCATAGC CCTCGTATGAACGAG TCATTGACAC TCCGGT GACAGC TTTGTTTGTTT CCC AA GC
BT1735	Z_R35R6c_X-RC	NGS reference	CC TTTCTTTTT GCTGT TTC GTCC AGTACA GGAC TCATCAG ACCGGA TCGGCATAGC ACGGTCCGACAATTG TCATTGACAC TCCGGT GACAGC GTTTTGTTTTGT CCC AC GC
BT1736	A_R25R6a_X-RC	NGS reference	CC TTTCTTTTT GCTGT TTC GTCC ACTAGA GGAC TCATCAG ACCGGA TCGGCATAGC GCTGA TCATTGACAC TCCGGT GACAGC CTGGCGAGATATACGGAAAAG AG GC
BT1737	W_R25R6b_X-RC	NGS reference	CC TTTCTTTTT GCTGT TTC GTCC ACATGA GGAC TCATCAG ACCGGA TCGGCATAGC CTGAG TCATTGACAC TCCGGT GACAGC TTTGTTTGTTT CCC AA GC
BT1738	Z_R25R6c_X-RC	NGS reference	CC TTTCTTTTT GCTGT TTC GTCC AGTCAA GGAC TCATCAG ACCGGA TCGGCATAGC TGAGC TCATTGACAC TCCGGT GACAGC GTTTTGTTTTGT CCC AC GC
BT236p	Illumina Left Outer	NGS Primer	AATGATACGGCGACCACCGA
BT235p	Illumina Right Outer	NGS Primer	CAAGCAGAAGACGGCATACG
BT1333	Illumina_Left_W1	NGS Primer	AATGATACGGCGACCACCGAGATCT ACAC TCTTTCCCTACACGACGCTCTTCCGATCT GGG AAACAAACAAA GCTG
BT1335	Illumina_Left_W2	NGS Primer	AATGATACGGCGACCACCGAGATCT ACAC TCTTTCCCTACACGACGCTCTTCCGATCT AGAT GGG AAACAAACAAA GCTG
BT1334	Illumina_Left_W3	NGS Primer	AATGATACGGCGACCACCGAGATCT ACAC TCTTTCCCTACACGACGCTCTTCCGATCT CC GGG AAACAAACAAA GCTG
BT1336	Illumina_Left_W4	NGS Primer	AATGATACGGCGACCACCGAGATCT ACAC TCTTTCCCTACACGACGCTCTTCCGATCT ACGGTT GGG AAACAAACAAA GCTG
BT1422	Illumina_Left_W5	NGS Primer	AATGATACGGCGACCACCGAGATCT ACAC TCTTTCCCTACACGACGCTCTTCCGATCT T GGG AAACAAACAAA GCTG
BT1423	Illumina_Left_W6	NGS Primer	AATGATACGGCGACCACCGAGATCT ACAC TCTTTCCCTACACGACGCTCTTCCGATCT GAC GGG AAACAAACAAA GCTG
BT484	Illumina_Left_A1	NGS Primer	AATGATACGGCGACCACCGAGATCTACACTCTTTCCCTACACGACGCTCTTCCGATCT CTTTTCCGTATATCTCGCCAG
BT488	Illumina_Left_A2	NGS Primer	AATGATACGGCGACCACCGAGATCTACACTCTTTCCCTACACGACGCTCTTCCGATCT AGAT CTTTTCCGTATATCTCGCCAG
BT492	Illumina_Left_A3	NGS Primer	AATGATACGGCGACCACCGAGATCTACACTCTTTCCCTACACGACGCTCTTCCGATCT CC CTTTTCCGTATATCTCGCCAG
BT494	Illumina_Left_A4	NGS Primer	AATGATACGGCGACCACCGAGATCTACACTCTTTCCCTACACGACGCTCTTCCGATCT GTGAA CTTTTCCGTATATCTCGCCAG
BT490	Illumina_Left_A5	NGS Primer	AATGATACGGCGACCACCGAGATCTACACTCTTTCCCTACACGACGCTCTTCCGATCT T CTTTTCCGTATATCTCGCCAG
BT486	Illumina_Left_A6	NGS Primer	AATGATACGGCGACCACCGAGATCTACACTCTTTCCCTACACGACGCTCTTCCGATCT GAC CTTTTCCGTATATCTCGCCAG
BT1533	Illumina_Left_Z1	NGS Primer	AATGATACGGCGACCACCGAGATCT ACAC TCTTTCCCTACACGACGCTCTTCCGATCT GGG ACAAAACAAAAC GC
BT1534	Illumina_Left_Z2	NGS Primer	AATGATACGGCGACCACCGAGATCT ACAC TCTTTCCCTACACGACGCTCTTCCGATCT AGAT GGG ACAAAACAAAAC GC
BT1535	Illumina_Left_Z3	NGS Primer	AATGATACGGCGACCACCGAGATCT ACAC TCTTTCCCTACACGACGCTCTTCCGATCT CC GGG ACAAAACAAAAC GC
BT1536	Illumina_Left_Z4	NGS Primer	AATGATACGGCGACCACCGAGATCT ACAC TCTTTCCCTACACGACGCTCTTCCGATCT ACGGTT GGG ACAAAACAAAAC GC
BT1537	Illumina_Left_Z5	NGS Primer	AATGATACGGCGACCACCGAGATCT ACAC TCTTTCCCTACACGACGCTCTTCCGATCT T GGG ACAAAACAAAAC GC
BT1538	Illumina_Left_Z6	NGS Primer	AATGATACGGCGACCACCGAGATCT ACAC TCTTTCCCTACACGACGCTCTTCCGATCT GAC GGG ACAAAACAAAAC GC
BT607	Illumuna_Right_X1	NGS Primer	CAAGCAGAAGACGGCATACGAGATCGTGATGTGACTGGAGTTCAGACGTGTGCTCTTCCGATCT TTTCTTTTT GCTGTTTCGTC
BT610	Illumuna_Right_X2	NGS Primer	CAAGCAGAAGACGGCATACGAGATTGGTCAGTGACTGGAGTTCAGACGTGTGCTCTTCCGATCT A TTTCTTTTT GCTGTTTCGTC
BT609	Illumuna_Right_X3	NGS Primer	CAAGCAGAAGACGGCATACGAGATGCCTAAGTGACTGGAGTTCAGACGTGTGCTCTTCCGATCT AA TTTCTTTTT GCTGTTTCGTC
BT907	Illumuna_Right_X4	NGS Primer	CAAGCAGAAGACGGCATACGAGATATTGGCGTGACTGGAGTTCAGACGTGTGCTCTTCCGATCT CCG TTTCTTTTT GCTGTTTCGTC
BT908	Illumuna_Right_X5	NGS Primer	CAAGCAGAAGACGGCATACGAGATGATCTGGTGACTGGAGTTCAGACGTGTGCTCTTCCGATCT GCGC TTTCTTTTT GCTGTTTCGTC
BT909	Illumuna_Right_X6	NGS Primer	CAAGCAGAAGACGGCATACGAGATAAGCTAGTGACTGGAGTTCAGACGTGTGCTCTTCCGATCT TGCACA TTTCTTTTT GCTGTTTCGTC
BT910	Illumuna_Right_X7	NGS Primer	CAAGCAGAAGACGGCATACGAGATTACAAGGTGACTGGAGTTCAGACGTGTGCTCTTCCGATCT GGCTACC TTTCTTTTT GCTGTTTCGTC
BT1275	Illumuna_Right_X8	NGS Primer	CAAGCAGAAGACGGCATACGAGATTTGACTGTGACTGGAGTTCAGACGTGTGCTCTTCCGATCT CAAGGGAA TTTCTTTTT GCTGTTTCGTC
BT1460	Illumuna_Right_X10	NGS Primer	CAAGCAGAAGACGGCATACGAGATGGAACTGTGACTGGAGTTCAGACGTGTGCTCTTCCGATCT GACTG TTTCTTTTT GCTGTTTCGTC
BT1461	Illumuna_Right_X11	NGS Primer	CAAGCAGAAGACGGCATACGAGATTGACATGTGACTGGAGTTCAGACGTGTGCTCTTCCGATCT GA TTTCTTTTT GCTGTTTCGTC
BT1462	Illumuna_Right_X12	NGS Primer	CAAGCAGAAGACGGCATACGAGATGGACGGGTGACTGGAGTTCAGACGTGTGCTCTTCCGATCT ACT TTTCTTTTT GCTGTTTCGTC
BT1165p	T7_W_N4_N60_X-RC	Selection Library	TTTTTATTTTTCTTTTT GCTGT TTC GTCC NNNNNNNNNN NNNNNNNNNN NNNNNNNNNN NNNNNNNNNN NNNNNNNNNN NNNNNNNNNN GGAC TCATCAG ACCGGA NNNN TCCGGT GACAGC TTTGTTTGTTT CCCTATAGTGAGTCGTATTAAATT
BT1166p	T7_W_N5_N60_X-RC	Selection Library	TTTTTATTTTTCTTTTT GCTGT TTC GTCC NNNNNNNNNN NNNNNNNNNN NNNNNNNNNN NNNNNNNNNN NNNNNNNNNN NNNNNNNNNN GGAC TCATCAG ACCGGA NNNNN TCCGGT GACAGC TTTGTTTGTTT CCCTATAGTGAGTCGTATTAAATT
BT1167p	T7_W_N6_N60_X-RC	Selection Library	TTTTTATTTTTCTTTTT GCTGT TTC GTCC NNNNNNNNNN NNNNNNNNNN NNNNNNNNNN NNNNNNNNNN NNNNNNNNNN NNNNNNNNNN GGAC TCATCAG ACCGGA NNNNNN TCCGGT GACAGC TTTGTTTGTTT CCCTATAGTGAGTCGTATTAAATT
BT1168p	T7_W_N7_N60_X-RC	Selection Library	TTTTTATTTTTCTTTTT GCTGT TTC GTCC NNNNNNNNNN NNNNNNNNNN NNNNNNNNNN NNNNNNNNNN NNNNNNNNNN NNNNNNNNNN GGAC TCATCAG ACCGGA NNNNNNN TCCGGT GACAGC TTTGTTTGTTT CCCTATAGTGAGTCGTATTAAATT
BT1169p	T7_W_N8_N60_X-RC	Selection Library	TTTTTATTTTTCTTTTT GCTGT TTC GTCC NNNNNNNNNN NNNNNNNNNN NNNNNNNNNN NNNNNNNNNN NNNNNNNNNN NNNNNNNNNN GGAC TCATCAG ACCGGA NNNNNNNN TCCGGT GACAGC TTTGTTTGTTT CCCTATAGTGAGTCGTATTAAATT
BT1171p	T7_W_N60_N4_X-RC	Selection Library	TTTTTATTTTTCTTTTT GCTGT TTC GTCC NNNN GGAC TCATCAG ACCGGA NNNNNNNNNN NNNNNNNNNN NNNNNNNNNN NNNNNNNNNN NNNNNNNNNN NNNNNNNNNN TCCGGT GACAGC TTTGTTTGTTT CCCTATAGTGAGTCGTATTAAATT
BT1172p	T7_W_N60_N5_X-RC	Selection Library	TTTTTATTTTTCTTTTT GCTGT TTC GTCC NNNNN GGAC TCATCAG ACCGGA NNNNNNNNNN NNNNNNNNNN NNNNNNNNNN NNNNNNNNNN NNNNNNNNNN NNNNNNNNNN TCCGGT GACAGC TTTGTTTGTTT CCCTATAGTGAGTCGTATTAAATT
BT1173p	T7_W_N60_N6_X-RC	Selection Library	TTTTTATTTTTCTTTTT GCTGT TTC GTCC NNNNNN GGAC TCATCAG ACCGGA NNNNNNNNNN NNNNNNNNNN NNNNNNNNNN NNNNNNNNNN NNNNNNNNNN NNNNNNNNNN TCCGGT GACAGC TTTGTTTGTTT CCCTATAGTGAGTCGTATTAAATT
BT1174p	T7_W_N60_N7_X-RC	Selection Library	TTTTTATTTTTCTTTTT GCTGT TTC GTCC NNNNNNN GGAC TCATCAG ACCGGA NNNNNNNNNN NNNNNNNNNN NNNNNNNNNN NNNNNNNNNN NNNNNNNNNN NNNNNNNNNN TCCGGT GACAGC TTTGTTTGTTT CCCTATAGTGAGTCGTATTAAATT
BT1175p	T7_W_N60_N8_X-RC	Selection Library	TTTTTATTTTTCTTTTT GCTGT TTC GTCC NNNNNNNN GGAC TCATCAG ACCGGA NNNNNNNNNN NNNNNNNNNN NNNNNNNNNN NNNNNNNNNN NNNNNNNNNN NNNNNNNNNN TCCGGT GACAGC TTTGTTTGTTT CCCTATAGTGAGTCGTATTAAATT
BT1321p	T7_W_N4_N30_X-RC	Selection Library	TTTTTATTTTTCTTTTT GCTGT TTC GTCC NNNNNNNNNN NNNNNNNNNN NNNNNNNNNN GGAC TCATCAG ACCGGA NNNN TCCGGT GACAGC TTTGTTTGTTT CCCTATAGTGAGTCGTATTAAATT
BT1322p	T7_W_N5_N30_X-RC	Selection Library	TTTTTATTTTTCTTTTT GCTGT TTC GTCC NNNNNNNNNN NNNNNNNNNN NNNNNNNNNN GGAC TCATCAG ACCGGA NNNNN TCCGGT GACAGC TTTGTTTGTTT CCCTATAGTGAGTCGTATTAAATT
BT1323p	T7_W_N6_N30_X-RC	Selection Library	TTTTTATTTTTCTTTTT GCTGT TTC GTCC NNNNNNNNNN NNNNNNNNNN NNNNNNNNNN GGAC TCATCAG ACCGGA NNNNNN TCCGGT GACAGC TTTGTTTGTTT CCCTATAGTGAGTCGTATTAAATT
BT1324p	T7_W_N7_N30_X-RC	Selection Library	TTTTTATTTTTCTTTTT GCTGT TTC GTCC NNNNNNNNNN NNNNNNNNNN NNNNNNNNNN GGAC TCATCAG ACCGGA NNNNNNN TCCGGT GACAGC TTTGTTTGTTT CCCTATAGTGAGTCGTATTAAATT
BT1325p	T7_W_N8_N30_X-RC	Selection Library	TTTTTATTTTTCTTTTT GCTGT TTC GTCC NNNNNNNNNN NNNNNNNNNN NNNNNNNNNN GGAC TCATCAG ACCGGA NNNNNNNN TCCGGT GACAGC TTTGTTTGTTT CCCTATAGTGAGTCGTATTAAATT
BT1326p	T7_W_N30_N4_X-RC	Selection Library	TTTTTATTTTTCTTTTT GCTGT TTC GTCC NNNN GGAC TCATCAG ACCGGA NNNNNNNNNN NNNNNNNNNN NNNNNNNNNN TCCGGT GACAGC TTTGTTTGTTT CCCTATAGTGAGTCGTATTAAATT
BT1327p	T7_W_N30_N5_X-RC	Selection Library	TTTTTATTTTTCTTTTT GCTGT TTC GTCC NNNNN GGAC TCATCAG ACCGGA NNNNNNNNNN NNNNNNNNNN NNNNNNNNNN TCCGGT GACAGC TTTGTTTGTTT CCCTATAGTGAGTCGTATTAAATT
BT1328p	T7_W_N30_N6_X-RC	Selection Library	TTTTTATTTTTCTTTTT GCTGT TTC GTCC NNNNNN GGAC TCATCAG ACCGGA NNNNNNNNNN NNNNNNNNNN NNNNNNNNNN TCCGGT GACAGC TTTGTTTGTTT CCCTATAGTGAGTCGTATTAAATT
BT1329p	T7_W_N30_N7_X-RC	Selection Library	TTTTTATTTTTCTTTTT GCTGT TTC GTCC NNNNNNN GGAC TCATCAG ACCGGA NNNNNNNNNN NNNNNNNNNN NNNNNNNNNN TCCGGT GACAGC TTTGTTTGTTT CCCTATAGTGAGTCGTATTAAATT
BT1330p	T7_W_N30_N8_X-RC	Selection Library	TTTTTATTTTTCTTTTT GCTGT TTC GTCC NNNNNNNN GGAC TCATCAG ACCGGA NNNNNNNNNN NNNNNNNNNN NNNNNNNNNN TCCGGT GACAGC TTTGTTTGTTT CCCTATAGTGAGTCGTATTAAATT
JX457	X_G12A_polyA-RC	Reverse primer to mutate G12A for SPR	TTTTTTTTTTTTTTTTTTTTTTTT GCTGTTTTGTC
mJX1	SPR_Binding_FWD	Forward primer for minimal aptamer SPR	TTCTAATACGACTCACTATAGGG
mJX2	SPR_Binding_REV	Reverse primer for minimal aptamer for SPR	TTTTTTTTTTTTTTTTTTTTTTTTGGGG
sJX105	pCS1748_fwd	Forward primer for Gibson cloning swtiches into yeast expression plasmid pCS1748	TCCATGGTATGGATGAATTGTACAAATAAAGCCTAGGAAACAAACAAAGCTGTCAC
sJX18	pCS1748_rev	Reverse primer for Gibson cloning swtiches into yeast expression plasmid pCS1748	AAGAAATTCGCTTATTTAGAAGTGGCGCGCCCTCTCGAGTTTTTATTTTTCTTTTTGCTGTTTCG
JX562	T7_zea579_loopI_polyA_RC	SPR template	TTTTTTTTTTTTTTTTTTTTTTTTGGGGACCGGAGGCGCTTCTACGCACTTGCATTCTGTTCTACCCGGTCCCTATAGTGAGTCGTATTAGAA
JX563	T7_nosc441_polyA_left	SPR template	TTCTAATACGACTCACTATAGGGACCGGAAGAACTGACATTTGCAACGTCATGTGCGATGTCCAACGTGTAGCCACCTAGGC
JX564	nosc441_polyA_right-RC	SPR template	TTTTTTTTTTTTTTTTTTTTTTTTGGGGACCGGATCTGTACGCCTAGGTGGCTACACGTT
JX565	T7_acic145_polyA_RC	SPR template	TTTTTTTTTTTTTTTTTTTTTTTTGGGGACCGGATTTCGGTAGCCCATAAACTACTTCGGTTATTCCGGTCCCTATAGTGAGTCGTATTAGAA
JX566	T7_zea927_polyA_RC	SPR template	TTTTTTTTTTTTTTTTTTTTTTTTGGGGGTCCTGTCCACGTATCACACTGGGTCGCATGGAGGGACCCCTATAGTGAGTCGTATTAGAA
JX567	T7_theo421_polyA_MFE_RC	SPR template	TTTTTTTTTTTTTTTTTTTTTTTTGGGGGTCCTGAGTATCGTACCGCTGGAAGGCACATGAGGGACCCCTATAGTGAGTCGTATTAGAA
JX568	T7_theo421_polyA_subopt1_RC	SPR template	TTTTTTTTTTTTTTTTTTTTTTTTGGGGTGAGTATCGTACCGCTGGAAGGCACATGAGGGACTCACCCTATAGTGAGTCGTATTAGAA
JX569	T7_sret760_N5_G12A	SPR template	GGG AAACAAACAAA GCTGTCACTGGA NNNNN TCCAGTCTGATGAGTCC TATAGGCACGCTTCCCCCAGGTGTAGGGA GGACAAAACAGC AAAAAGAAA
JX572	T7_SRet760_polyA_RC	SPR template	TTTTTTTTTTTTTTTTTTTTTTTTGGGGGTCCTCCCTACACCTGGGGGAAGCGTGCCTATAGGACCCCTATAGTGAGTCGTATTAGAA
JX573	N5_zea927_G12A	SPR template	GGGAAACAAACAAA GCTGTC ACCGGA NNNNN TCTGGT CTGATGA GTCC CTCCATGCGACCCAGTGTGATACGTGGACA GGACAAAACAGC AAAAAGAAA
NOTES
ID numbers with "p" suffix were PAGE purified.
