## Supplemental Datasets for "A multiplexed, automated evolution pipeline enables scalable discovery and characterization of biosensors": SI Dataset 4 - SPR.xlsx

### Sheet: Sheet1
Samples	kon		koff		KD (kinetic)		KD (equilibrium)		Number of replicates	Sequence (5' --> 3')
Units	mean	SEM	mean	SEM	mean	SEM	mean	SEM
	M-1s-1	M-1s-1	s-1	s-1	M	M	M	M
SRet-760	40000	2380	0.0045	0.000491	1.1e-07	1.27e-08	1.6e-07	1.5e-08	5	GGGAAACAAACAAA GCUGUC ACUGGA CCCUAACAU UCCAGU CUGAUGA GUCC UAUAGGCACGCUUCCCCCAGGUGUAGGGA GGAC AAAACAGC AAAAAAAAAAAAAAAAAAAAAAAA
SRet-253	36000	1400	0.0052	0.000481	1.4e-07	1.58e-08	1.8e-07	1.15e-08	3	GGGAAACAAACAAA GCUGUC ACUGGA CGCAAACAU UCCAGU CUGAUGA GUCC AUAAUGGGCAACAACACGAUUCCUCAUGCG GGAC AAAACAGC AAAAAAAAAAAAAAAAAAAAAAAA
SRet-046	38000	1650	0.0055	0.000648	1.5e-07	2.1e-08	1.7e-07	8.67e-09	3	GGGAAACAAACAAA GCUGUC ACUGGA CGCAAACAU UCCAGU CUGAUGA GUCC AUAAUGAGCAACAACACGAUUCCUCAUGCG GGAC AAAACAGC AAAAAAAAAAAAAAAAAAAAAAAA
SRet-672	28000	260	0.0045	5.51e-05	1.6e-07	3.76e-09	2.1e-07	3.28e-09	3	GGGAAACAAACAAA GCUGUC ACUGGA CGCUAAAAU UCCAGU CUGAUGA GUCC AUAAUGAGCAACAACACGAUUCCUCAUGCG GGAC AAAACAGC AAAAAAAAAAAAAAAAAAAAAAAA
SRet-493	21000	208	0.0062	0.000265	3e-07	1.49e-08	3.3e-07	1.68e-08	3	GGGAAACAAACAAA GCUGUC ACUGGA CGCAAAGAU UCCAGU CUGAUGA GUCC AUAAUGAGCAACAACACGAUUCCUCAUGCG GGAC AAAACAGC AAAAAAAAAAAAAAAAAAAAAAAA
SRet-584	21000	608	0.0098	0.000105	4.8e-07	1.85e-08	3.6e-07	5.33e-08	3	GGGAAACAAACAAA GCUGUC ACUGGA CGCAAAAAU UCCAGU CUGAUGA GUCC AUAAUGAGCAACAACACGAUUCCUCAUGCG GGAC AAAACAGC AAAAAAAAAAAAAAAAAAAAAAAA
SRet-499	23000	1310	0.013	0.000721	5.9e-07	6.3e-08	5e-07	5.73e-08	3	GGGAAACAAACAAA GCUGUC ACUGGA CGCGAAAAU UCCAGU CUGAUGA GUCC AUAAUGAGCAACAACACGAUUCCUCAUGCG GGAC AAAACAGC AAAAAAAAAAAAAAAAAAAAAAAA
SRet-760.LoopIIN5	NB								3	GGGAAACAAACAAA GCUGUC ACUGGA NNNNN UCCAGU CUGAUGA GUCC UAUAGGCACGCUUCCCCCAGGUGUAGGGA GGAC AAAACAGC AAAAAAAAAAAAAAAAAAAAAAAA
SRet-760.stem-loop	NB								4	GGGGUCCUAUAGGCACGCUUCCCCCAGGUGUAGGGAGGACCCCCAAAAAAAAAAAAAAAAAAAAAAAA
Acic-145	60000	4890	0.079	0.00642	1.3e-06	2.87e-08	1.5e-06	3.26e-07	4	GGGAAACAAACAAA GCUGUC ACCGGA AUAACCGAAGUAGUUUAUGGGCUACCGAAA UCCGGU CUGAUGA GUCC UCGGGGU GGAC AAAACAGC AAAAAAAAAAAAAAAAAA
Acic-492	15000	754	0.041	0.00341	2.9e-06	3.51e-07	2.9e-06	4.3e-07	3	GGGAAACAAACAAA GCUGUC ACCGGA AUAACCGAAGUAGUUUAUGGGCUACCGAAA UCCGGU CUGAUGA GUCC AUGGUCA GGAC AAAACAGC AAAAAAAAAAAAAAAAAA
Acic-493	34000	899	0.044	0.001	1.3e-06	2.65e-08	1.2e-06	4.04e-08	3	GGGAAACAAACAAA GCUGUC ACCGGA AUAACCGAAGUAGUUUAUGGGCUACCGAAA UCCGGU CUGAUGA GUCC UCGGUGU GGAC AAAACAGC AAAAAAAAAAAAAAAAAA
Acic-711	24000	1680	0.022	0.000493	9.2e-07	8.08e-08	9.3e-07	8.15e-08	3	GGGAAACAAACAAA GCUGUC ACCGGA AUAACCGAAGUAGUUUAUGGGCUACCGAAA UCCGGU CCGAUGA GUCC AUGGUCA GGAC AAAACAGC AAAAAAAAAAAAAAAAAA
Acic-758	23000	5330	0.024	0.00586	1.1e-06	1.04e-07	1.1e-06	9.88e-08	3	GGGAAACAAACAAA GCUGUC ACCGGA AUAACCGAAGUAGUUUAUGGGCUACCGAAA UCCGGU CCGAUGA GUCC UCGGUGU GGAC AAAACAGC AAAAAAAAAAAAAAAAAA
Acic-145.LoopIIN5	55000	1020	0.043	0.000601	7.8e-07	1.58e-08	6.8e-07	4.41e-09	3	GGGAAACAAACAAA GCUGUC ACCGGA AUAACCGAAGUAGUUUAUGGGCUACCGAAA UCCGGU CUGAUGA GUCC NNNNN GGAC AAAACAGC AAAAAAAAAAAAAAAAAA
Acic-145.stem-loop	70000	1490	0.054	0.000285	7.7e-07	1.36e-08	7e-07	4.48e-09	3	GGGACCGGAAUAACCGAAGUAGUUUAUGGGCUACCGAAAUCCGGUCCCCAAAAAAAAAAAAAAAAAAAAAAAA
TZea-579	3760	1110	0.0297	0.0016	9.54e-06	2.04e-06	3.59e-06	6.9e-07	4	GGGAAACAAACAAA GCUGUC ACCGGG UAGAACAGAAUGCAAGUGCGUAGAAGCGCC UCCGGU CUGACGA GUCC UUAGCAC GGAC AAAACAGC AAAAAAAAAAAAAAAAAAAAAAAA
Tzea-927	NM						7.21e-05	1.5e-05	5	GGGAAACAAACAAA GCUGUC ACCGGA AACUGGA UCUGGU CUGAUGA GUCC CUCCAUGCGACCCAGUGUGAUACGUGGACA GGAC AAAACAGC AAAAAAAAAAAAAAAAAAAAAAAA
Tzea-579.LoopIIN5	2300	539	0.0287	0.000437	1.95e-05	8.18e-06	0.000224	0.000216	5	GGGAAACAAACAAA GCUGUC ACCGGG UAGAACAGAAUGCAAGUGCGUAGAAGCGCC UCCGGU CUGACGA GUCC NNNNN GGAC AAAACAGC AAAAAAAAAAAAAAAAAAAAAAAA
LoopIN5.TZea-927	NB								2	GGGAAACAAACAAA GCUGUC ACCGGA NNNNN UCUGGU CUGAUGA GUCC CUCCAUGCGACCCAGUGUGAUACGUGGACA GGACAAAACAGC AAAAAGAAAAAUAAAAA
TZea-579.stem-loop	2040	393	0.00202	8.09e-05	1.1e-06	3.03e-07	3.69e-05	2.55e-06	3	GGGACCGGGUAGAACAGAAUGCAAGUGCGUAGAAGCGCCUCCGGUCCCCAAAAAAAAAAAAAAAAAAAAAAAA
TZea-927.stem-loop	NB								1	GGGGUCCCUCCAUGCGACCCAGUGUGAUACGUGGACAGGACCCCCAAAAAAAAAAAAAAAAAAAAAAAA
Nosc-786	NM						1.788e-05	1.1329e-06	3	GGGAAACAAACAAA GCUGUC ACCGGA AGAACUUACAUUUGCAACGUCAUGUGCGAUGUCCAACGUGUAGCCACCUAGGCGUACAGA UCCGGU CCGAUGA GUCC UCGAU GGAC AAAACAGC AAAAAAAAAAAAAAAAAAAAAAAA
Nosc-311	NM						2.082e-05	4.4341e-06	3	GGGAAACAAACAAA GCUGUC ACCGGA AGAACUUACAUUUGCAACGUCAUGUGCGAUGUCCAACGUGUAGCCACCUAGGCGUACAGA UCCGGU CUGAUGA GUCC UCGAU GGAC AAAACAGC AAAAAAAAAAAAAAAAAAAAAAAA
Nosc-441	NM						1.291e-05	2.4181e-06	3	GGGAAACAAACAAA GCUGUC ACCGGA AGAACUGACAUUUGCAACGUCAUGUGCGAUGUCCAACGUGUAGCCACCUAGGCGUACAGA UCCGGU CUGAUGA GUCC UCGAU GGAC AAAACAGC AAAAAAAAAAAAAAAAAAAAAAAA
Nosc-700	NM						1.149e-05	2.9043e-06	3	GGGAAACAAACAAA GCUGUC ACCGGA AGAACCUACAUUUGCAACGUCAUGUGCGAUGUCCAACGUGUAGCCACCUAGGCGUACAGA UCCGGU CCGAUGA GUCC UCGAU GGAC AAAACAGC AAAAAAAAAAAAAAAAAAAAAAAA
Nosc-379	NM						9.961e-06	3.5653e-06	3	GGGAAACAAACAAA GCUGUC ACCGGA AGAACCUACAUUUGCAACGUCAUGUGCGAUGUCCAACGUGUAGCCACCUAGGCGUACAGA UCCGGU CUGAUGA GUCC UCGAU GGAC AAAACAGC AAAAAAAAAAAAAAAAAAAAAAAA
Nosc-441.LoopIIN5	NM						2.015e-05	1.4896e-06	3	GGGAAACAAACAAA GCUGUC ACCGGA AGAACUGACAUUUGCAACGUCAUGUGCGAUGUCCAACGUGUAGCCACCUAGGCGUACAGA UCCGGU CUGAUGA GUCC NNNNN GGAC AAAACAGC AAAAAAAAAAAAAAAAAAAAAAAA
Nosc-441.stem-loop	NM						1.973e-05	6.9047e-07	3	GGGACCGGAAGAACUGACAUUUGCAACGUCAUGUGCGAUGUCCAACGUGUAGCCACCUAGGCGUACAGAUCCGGUCCCCAAAAAAAAAAAAAAAAAAAAAAAA
Theo-421	NM						6.81e-05	2.21e-05	3	GGGAAACAAACAAA GCUGUC ACCGGA AUGUGAG UCCGGU CUGAUGA GUCC CUCAUGUGCCUUCCAGCGGUACGAUACUCA GGAC AAAACAGC AAAAAAAAAAAAAAAAAAAAAAAA
Theo-AAG/AAAAA	NM						8.33e-06	2.73e-06	4	GGGAAACAAACAAA GCUGUC ACCGGA AUACCAGCAUCGUCUUGAUGCCCUUGGAAG UCCGGU CUGAUGA GUCC AAAAA GGAC AAAACAGC AAAAAAAAAAAAAAAAAAAAAAAA
LoopIN5.Theo-421	NM						1.93e-05	3.93e-06	3	GGGAAACAAACAAA GCUGUC ACCGGA NNNNN UCCGGU CUGAUGA GUCC CUCAUGUGCCUUCCAGCGGUACGAUACUCA GGAC AAAACAGC AAAAAAAAAAAAAAAAAAAAAAAA
Theo-421.subopt1.stem-loop	NM						1.7e-05	6.68e-07	3	GGGUGAGUCCCUCAUGUGCCUUCCAGCGGUACGAUACUCACCCCAAAAAAAAAAAAAAAAAAAAAAAA
Theo-421.MFE.stem-loop	NB								3	GGGGUCCCUCAUGUGCCUUCCAGCGGUACGAUACUCAGGACCCCCAAAAAAAAAAAAAAAAAAAAAAAA
Gard-547	NM						1.007e-08	-	1	GGGAAACAAACAAA GCUGUC ACCGGA AUAGUCGAUGGGUGCUACAUAGCGCCGGAA UCCAGU CUGAUGA GUCU CUCGGCA GGAC AAAACAGC AAAAAAAAAAAAAAAAAAAAAAAA
	SEM: Standard error of mean
	NM: Kinetic constants not measurable
	NB: No binding observed
