## Supplemental Datasets for "A multiplexed, automated evolution pipeline enables scalable discovery and characterization of biosensors": SI Dataset 5 - in vivo.xlsx

### Sheet: Sheet1
Sample	Seq ID	Host	Strain	No ligand			With ligand					Activation Ratio		t-test
				sTRSVctl-normalized GFP/mCherry (yeast); mCherry/BFP (mammalian cell)		No. of replicates	Ligand fed	Ligand concentration (mM)	sTRSVctl-normalized GFP/mCherry (yeast); mCherry/BFP (mammalian cell)		No. of replicates	Mean	SEM	p-value
				Mean	SEM				Mean	SEM
Theo421	232421	Yeast	W303α	13.6254	0.1163	4	Theophylline	5	27.9746	0.1112	4	2.0535	0.0245	3.3926e-10
Theo547	17547	Yeast	W303α	40.9023	0.2106	4	Theophylline	5	47.5137	0.6561	4	1.1622	0.0209	5.0008e-05
sTRSV	54029	Yeast	W303α	0.6764	0.1441	4	Theophylline	5	0.6444	0.0873	4	0.9834	0.1498	0.83364
sTRSVCtl	1613602	Yeast	W303α	100.0000	1.4406	3	Theophylline	5	100.0000	0.3991	3	1.0003	0.0181	1
Acic145	323092145	Yeast	W303α	22.4020	0.0873	4	Aciclovir	5	45.7279	0.3051	4	2.0413	0.0117	1.0855e-10
Acic492	302961492	Yeast	W303α	51.8578	0.5592	4	Aciclovir	5	66.6197	0.3642	4	1.2848	0.0115	8.3667e-07
Acic493	302961493	Yeast	W303α	47.1774	0.2107	4	Aciclovir	5	57.2309	0.9002	4	1.2138	0.0238	2.0846e-05
sTRSV	54029	Yeast	W303α	0.6764	0.1441	4	Aciclovir	5	0.6171	0.0571	4	0.9677	0.1822	0.65562
sTRSVCtl	1613602	Yeast	W303α	100.0000	1.4406	3	Aciclovir	5	100.0000	0.9731	3	1.0002	0.0156	1
Nosc311	300347311	Yeast	W303α	3.0457	0.0250	4	Noscapine	2	3.6857	0.0888	4	1.2111	0.0282	0.00028201
Nosc379	301844379	Yeast	W303α	4.7991	0.0623	4	Noscapine	2	7.7048	0.3737	4	1.6132	0.0892	0.00010087
Nosc441	301844441	Yeast	W303α	2.2848	0.0712	4	Noscapine	2	4.2039	0.1378	4	1.8402	0.0195	1.0037e-05
Nosc700	297297700	Yeast	W303α	39.5878	0.2707	4	Noscapine	2	49.2478	1.4041	4	1.2459	0.0392	0.00034072
Nosc786	297120786	Yeast	W303α	27.4425	0.3294	4	Noscapine	2	32.3282	0.4654	4	1.1792	0.0292	0.00012973
sTRSV	54029	Yeast	W303α	0.5486	0.0058	4	Noscapine	2	0.5704	0.0548	4	1.0539	0.1030	0.69028
sTRSVCtl	1613602	Yeast	W303α	100.0000	1.5219	4	Noscapine	2	100.0000	0.8980	4	1.0004	0.0154	1
TZea579	301871579	Yeast	W303α	46.2888	0.2877	4	trans-Zeatin	2	55.9169	0.4970	4	1.2083	0.0144	2.2446e-06
TZea927	301839927	Yeast	W303α	29.7909	0.2111	4	trans-Zeatin	2	48.0976	0.2911	4	1.6146	0.0081	3.6958e-09
sTRSV	54029	Yeast	W303α	0.6764	0.1441	4	trans-Zeatin	2	0.5829	0.0407	4	0.8777	0.0902	0.45859
sTRSVCtl	1613602	Yeast	W303α	100.0000	1.4406	3	trans-Zeatin	2	100.0000	1.0271	3	1.0001	0.0096	1
SRet046	261170046	Yeast	CSY1171	8.8309	0.3773	7	L-DOPA	5	34.7670	1.7347	7	4.0089	0.3010	8.2622e-11
SRet114	265968114	Yeast	CSY1171	44.9598	4.2143	4	L-DOPA	5	67.4433	3.8884	4	1.5292	0.1694	0.010164
SRet1338	261071338	Yeast	CSY1171	15.6563	0.7442	4	L-DOPA	5	15.3583	0.5904	4	0.9897	0.0762	0.76204
SRet173	316638173	Yeast	CSY1171	32.9002	3.4213	4	L-DOPA	5	66.8358	1.1288	4	2.0658	0.2029	0.00032777
SRet198	261166198	Yeast	CSY1171	6.2304	0.1299	4	L-DOPA	5	7.4300	0.4408	4	1.2019	0.0876	0.027296
SRet2068	292442068	Yeast	CSY1171	46.7383	1.8146	4	L-DOPA	5	68.0234	2.6765	4	1.4664	0.1027	0.00050877
SRet223	260752223	Yeast	CSY1171	15.3502	0.1106	4	L-DOPA	5	12.4713	0.8906	4	0.8182	0.0548	0.030319
SRet224	260746224	Yeast	CSY1171	6.2981	0.0990	4	L-DOPA	5	9.3097	0.2262	4	1.4802	0.0440	1.1387e-05
SRet253	264978253	Yeast	CSY1171	12.2279	0.4689	7	L-DOPA	5	44.4513	1.0814	7	3.6622	0.1716	1.1424e-12
SRet313	307001313	Yeast	CSY1171	61.3978	7.0980	4	L-DOPA	5	78.4086	3.1665	4	1.3143	0.1641	0.071454
SRet446	264941446	Yeast	CSY1171	25.1178	0.8034	4	L-DOPA	5	50.6534	4.8767	4	2.0639	0.2345	0.00066244
SRet490	268310490	Yeast	CSY1171	23.1143	0.6430	4	L-DOPA	5	55.6258	2.4405	4	2.4111	0.0850	2.7709e-06
SRet493	260746493	Yeast	CSY1171	12.1797	1.1854	4	L-DOPA	5	43.1755	1.4515	4	3.5924	0.3507	1.9462e-05
SRet499	260746499	Yeast	CSY1171	6.0531	0.2191	7	L-DOPA	5	25.3379	0.8094	7	4.1956	0.1163	8.7708e-13
SRet5068	260735068	Yeast	CSY1171	6.2844	0.1424	4	L-DOPA	5	7.7086	0.2765	4	1.2297	0.0495	0.0029891
SRet535	264977535	Yeast	CSY1171	29.0307	0.9563	4	L-DOPA	5	53.6336	3.2155	4	1.8601	0.1274	8.5011e-05
SRet584	260726584	Yeast	CSY1171	7.8397	0.3140	4	L-DOPA	5	26.8885	1.3395	4	3.4367	0.1287	1.2567e-06
SRet659	260729659	Yeast	CSY1171	5.3643	0.1245	4	L-DOPA	5	4.8547	0.3399	4	0.9083	0.0449	0.22327
SRet672	260835672	Yeast	CSY1171	8.8987	0.5977	4	L-DOPA	5	31.4174	1.8259	4	3.5905	0.3648	9.813e-06
SRet760	264929760	Yeast	CSY1171	26.5705	1.3552	3	L-DOPA	5	45.1756	1.9021	3	1.7145	0.1528	0.0013087
SRet810	264941810	Yeast	CSY1171	21.1466	1.3430	4	L-DOPA	5	40.1207	3.7523	4	1.9508	0.2815	0.00093805
SRet812	304660812	Yeast	CSY1171	80.8786	1.4670	3	L-DOPA	5	84.0330	2.8293	3	1.0401	0.0337	0.37067
SRet862	292979862	Yeast	CSY1171	53.7637	5.4554	4	L-DOPA	5	71.6217	3.2580	4	1.3592	0.1563	0.040417
SRet948	383516948	Yeast	CSY1171	58.9656	3.0070	4	L-DOPA	5	82.2559	0.5772	4	1.3992	0.0612	0.00051293
sTRSV	54029	Yeast	CSY1171	0.8294	0.0372	4	L-DOPA	5	1.0296	0.1656	4	1.3053	0.2601	0.18894
sTRSVCtl	1613602	Yeast	CSY1171	100.0000	3.4462	4	L-DOPA	5	100.0000	0.4965	4	1.0018	0.0342	1
SRet046	261170046	Yeast	W303α	14.416	1.0417	4	L-DOPA	5	13.8597	0.554	4	0.9635	0.0375	0.676
SRet253	264978253	Yeast	W303α	29.4236	1.6526	4	L-DOPA	5	26.386	0.2093	4	0.9019	0.0553	0.95
SRet499	260746499	Yeast	W303α	13.6225	0.6706	4	L-DOPA	5	13.6457	0.0453	4	1.0054	0.0494	0.487
SRet672	260835672	Yeast	W303α	15.3448	0.7878	4	L-DOPA	5	16.0841	0.0782	4	1.0524	0.0551	0.201
sTRSV	54029	Yeast	W303α	3.0612	0.1825	4	L-DOPA	5	3.0575	0.0266	4	1.0037	0.0582	0.508
sTRSVctl	1613602	Yeast	W303α	514.024	32.0705	4	L-DOPA	5	357.609	1.1482	4	0.6989	0.0375	1
Gard337	429554337	Yeast	W303α	2.9709	0.0324	4	Gardiquimod	0.02048	3.5674	0.0383	4	1.201	0.0118	1.07e-05
Gard544	429577544	Yeast	W303α	1.9204	0.035	4	Gardiquimod	0.02048	2.7248	0.0391	4	1.4191	0.0155	2.582e-06
Gard547	430093547	Yeast	W303α	4.7857	0.031	4	Gardiquimod	0.02048	7.0201	0.0855	4	1.467	0.0101	7.02e-08
Gard664	430263664	Yeast	W303α	6.5247	0.0546	3	Gardiquimod	0.02048	8.9154	0.1987	3	1.3667	0.0206	9.648e-05
Gard674	429566674	Yeast	W303α	10.5328	0.0986	4	Gardiquimod	0.02048	11.5811	0.0514	4	1.0998	0.0143	4.95e-05
Gard910	429577910	Yeast	W303α	8.7553	0.6952	4	Gardiquimod	0.02048	8.3759	0.5188	4	0.96	0.0462	0.6664
sTRSV	54029	Yeast	W303α	0.7245	0.0043	4	Gardiquimod	0.02048	0.712	0.0078	4	0.9829	0.0076	0.8931
sTRSVctl	1613602	Yeast	W303α	100	1.1464	4	Gardiquimod	0.02048	100	0.7139	4	1.0001	0.0077	0.5
Gard337	429554337	Yeast	W303α	2.9709	0.0324	4	Gardiquimod	0.0512	4.3664	0.059	4	1.4706	0.0294	2.796e-07
Gard544	429577544	Yeast	W303α	1.9204	0.035	4	Gardiquimod	0.0512	3.5566	0.0621	4	1.8525	0.0248	1.555e-07
Gard547	430093547	Yeast	W303α	4.7857	0.031	4	Gardiquimod	0.0512	10.818	0.2521	4	2.2616	0.0402	2.51e-08
Gard664	430263664	Yeast	W303α	6.5247	0.0546	3	Gardiquimod	0.0512	12.497	0.4025	3	1.9167	0.0513	1.912e-05
Gard674	429566674	Yeast	W303α	10.5328	0.0986	4	Gardiquimod	0.0512	12.9479	0.2247	4	1.2304	0.0305	2.288e-05
Gard910	429577910	Yeast	W303α	8.7553	0.6952	4	Gardiquimod	0.0512	10.0098	1.026	4	1.1488	0.0653	0.1552
sTRSV	54029	Yeast	W303α	0.7245	0.0043	4	Gardiquimod	0.0512	0.682	0.0039	4	0.9414	0.0052	0.9998
sTRSVctl	1613602	Yeast	W303α	100	1.1464	4	Gardiquimod	0.0512	100	0.5983	4	1.0004	0.0153	0.5
Gard337	429554337	Yeast	W303α	3.0183	0.0337	4	Gardiquimod	0.128	6.3176	0.1712	4	2.0942	0.0393	1.323e-07
Gard544	429577544	Yeast	W303α	1.8006	0.0266	4	Gardiquimod	0.128	4.9292	0.2341	4	2.7426	0.0963	4.602e-07
Gard547	430093547	Yeast	W303α	4.9743	0.0325	4	Gardiquimod	0.128	21.6947	0.1223	4	4.3617	0.0319	1.366e-12
Gard664	430263664	Yeast	W303α	6.4674	0.1365	2	Gardiquimod	0.128	21.5316	0.0646	2	3.3298	0.0603	0.0001571
Gard674	429566674	Yeast	W303α	10.5157	0.0431	4	Gardiquimod	0.128	15.2186	0.151	4	1.4475	0.0174	1.931e-08
Gard910	429577910	Yeast	W303α	9.6375	0.0462	2	Gardiquimod	0.128	14.6091	0.1022	2	1.5159	0.0033	0.0002077
sTRSV	54029	Yeast	W303α	0.8076	0.019	4	Gardiquimod	0.128	0.8286	0.0077	4	1.0266	0.019	0.174
sTRSVctl	1613602	Yeast	W303α	100	1.6706	8	Gardiquimod	0.128	100	3.3002	8	1.0018	0.0222	0.5
Gard337	429554337	Yeast	W303α	3.0183	0.0337	4	Gardiquimod	0.32	11.4229	0.5478	4	3.7934	0.1484	8.694e-08
Gard544	429577544	Yeast	W303α	1.8006	0.0266	4	Gardiquimod	0.32	9.4118	0.2776	4	5.231	0.1167	1.942e-09
Gard547	430093547	Yeast	W303α	4.9743	0.0325	4	Gardiquimod	0.32	37.0638	2.2559	4	7.4878	0.4163	3.512e-08
Gard664	430263664	Yeast	W303α	6.4674	0.1365	2	Gardiquimod	0.32	37.0626	0.3391	2	5.7311	0.0685	8.682e-05
Gard674	429566674	Yeast	W303α	10.5157	0.0431	4	Gardiquimod	0.32	22.2612	0.286	4	2.1174	0.0264	1.067e-09
Gard910	429577910	Yeast	W303α	9.6375	0.0462	2	Gardiquimod	0.32	19.6182	1.9453	2	2.0466	0.2116	0.009447
sTRSV	54029	Yeast	W303α	0.8076	0.019	4	Gardiquimod	0.32	0.7533	0.0758	4	0.9416	0.0745	0.7397
sTRSVctl	1613602	Yeast	W303α	100	1.6706	8	Gardiquimod	0.32	100	5.5682	8	1.0099	0.0515	0.5
Gard337	429554337	Yeast	W303α	3.0183	0.0337	4	Gardiquimod	0.8	20.004	0.8803	4	6.6385	0.22	6.366e-09
Gard544	429577544	Yeast	W303α	1.8006	0.0266	4	Gardiquimod	0.8	17.9107	0.4636	4	9.9496	0.1245	1.553e-10
Gard547	430093547	Yeast	W303α	4.9743	0.0325	4	Gardiquimod	0.8	55.4807	0.8751	4	11.1563	0.1438	4.102e-12
Gard664	430263664	Yeast	W303α	6.4674	0.1365	2	Gardiquimod	0.8	52.2724	0.7284	2	8.0827	0.058	7.324e-05
Gard674	429566674	Yeast	W303α	10.5157	0.0431	4	Gardiquimod	0.8	31.4474	0.3724	4	2.9911	0.034	7.536e-11
Gard910	429577910	Yeast	W303α	9.6375	0.0462	2	Gardiquimod	0.8	29.311	0.378	2	3.0418	0.0538	7.647e-05
sTRSV	54029	Yeast	W303α	0.8076	0.019	4	Gardiquimod	0.8	0.7426	0.0151	4	0.9199	0.0139	0.9823
sTRSVctl	1613602	Yeast	W303α	100	1.6706	8	Gardiquimod	0.8	100	2.1794	8	1.0004	0.011	0.5
Gard337	429554337	Yeast	W303α	3.0183	0.0337	4	Gardiquimod	2	39.7892	5.6336	4	13.6016	1.761	1.954e-06
Gard544	429577544	Yeast	W303α	1.8006	0.0266	4	Gardiquimod	2	41.8716	2.1818	4	23.3717	1.2984	1.131e-09
Gard547	430093547	Yeast	W303α	4.9743	0.0325	4	Gardiquimod	2	83.7838	3.1495	4	16.8697	0.5354	2.429e-10
Gard664	430263664	Yeast	W303α	6.4674	0.1365	2	Gardiquimod	2	80.5055	2.224	2	12.4482	0.0811	9.502e-05
Gard674	429566674	Yeast	W303α	10.5157	0.0431	4	Gardiquimod	2	55.9711	1.2983	4	5.326	0.11	2.715e-10
Gard910	429577910	Yeast	W303α	9.6375	0.0462	2	Gardiquimod	2	50.1725	3.5207	2	5.2206	0.3903	0.0009048
sTRSV	54029	Yeast	W303α	0.8076	0.019	4	Gardiquimod	2	0.7427	0.0669	4	0.9323	0.0841	0.7796
sTRSVctl	1613602	Yeast	W303α	100	1.6706	8	Gardiquimod	2	100	7.0928	8	1.0184	0.0678	0.5
Gard337	429554337	Yeast	W303α	3.0183	0.0337	4	Gardiquimod	5	62.6392	4.704	4	20.8886	1.356	8.676e-09
Gard544	429577544	Yeast	W303α	1.8006	0.0266	4	Gardiquimod	5	58.9574	2.9868	4	32.8871	1.71	4.85e-10
Gard547	430093547	Yeast	W303α	4.9743	0.0325	4	Gardiquimod	5	72.4518	5.7343	4	14.6873	1.0881	2.313e-08
Gard664	430263664	Yeast	W303α	6.4674	0.1365	2	Gardiquimod	5	68.5545	2.2616	2	10.6155	0.5737	0.0001375
Gard674	429566674	Yeast	W303α	10.5157	0.0431	4	Gardiquimod	5	70.9545	2.2018	4	6.7581	0.215	7.353e-10
Gard910	429577910	Yeast	W303α	9.6375	0.0462	2	Gardiquimod	5	71.0726	0.9612	2	7.3758	0.1351	2.578e-05
sTRSV	54029	Yeast	W303α	0.8076	0.019	4	Gardiquimod	5	0.6646	0.0132	4	0.8242	0.0277	0.9996
sTRSVctl	1613602	Yeast	W303α	100	1.6706	8	Gardiquimod	5	100	1.9683	8	1.0005	0.012	0.5
